# Complex genetic patterns and distribution limits mediated by native congeners of the worldwide invasive red-eared slider turtle

**DOI:** 10.1101/2021.09.02.458785

**Authors:** Sayra Espindola, Ella Vázquez-Domínguez, Miguel Nakamura, Luis Osorio-Olvera, Enrique Martínez-Meyer, Edward A. Myers, Isaac Overcast, Brendan N. Reid, Frank T. Burbrink

**Affiliations:** Departamento de Ecología de la Biodiversidad, Instituto de Ecología, Universidad Nacional Autónoma de México, Coyoacán, Ciudad de México, 04510, México; Posgrado en Ciencias Biológicas, Universidad Nacional Autónoma de México, Coyoacán, Ciudad de México, 04510, México; Centro de Investigación en Matemáticas (CIMAT), Calle Jalisco S/N, Colonia Valenciana, 36023, Guanajuato, Guanajuato, México; Instituto de Biología, Universidad Nacional Autónoma de México, Coyoacán, Ciudad de México, 04510, México; Department of Biological Sciences, Clemson University, Clemson, SC 29634, USA; Institut de Biologie de l’Ecole Normale Superieure, 75005 Paris, France; Rutgers University, Department of Ecology, Evolution, and Natural Resources, 14 College Farm Road, New Brunswick, NJ, USA; American Museum of Natural History, Central Park West, 79th Street, New York 10024, USA

**Keywords:** niche-centrality, population genomics, species distribution models, species invasions, *Trachemys*

## Abstract

Non-native (invasive) species offer a unique opportunity to study the geographic distribution and range limits of species, wherein the evolutionary change driven by interspecific interactions between native and non-native closely related species is a key component. The red-eared slider turtle, *Trachemys scripta elegans* (TSE), has been introduced and successfully established worldwide. It can coexist with its native congeners *T. cataspila, T. venusta* and *T. taylori* in Mexico. We performed comprehensive fieldwork, executed a battery of genetic analyses and applied a novel species distribution modeling approach to evaluate their historical lineage relationships and contemporary population genetic patterns. Our findings support the historical common ancestry between native TSE and non-native (TSE_alien_), while also highlighting the genetic differentiation of the exotic lineage. Genetic patterns are associated with their range size/endemism gradient, the microendemic *T. taylori* showed significant reduced genetic diversity and high differentiation, whereas TSE_alien_ showed the highest diversity and signals of population size expansion. Counter to our expectations, lower naturally occurring distribution overlap and little admixture patterns were found between and its congeners, exhibiting reduced gene flow and clear genetic separation across neighboring species despite having zones of contact. We demonstrate that these native *Trachemys* species have distinct climatic niche suitability, likely preventing establishment of and displacement by the non-native TSE. Additionally, we found major niche overlap between TSE_alien_ and native species worldwide, supporting our prediction that sites with closer ecological optima to the invasive species have higher establishment risk than those that are closer to the niche-center of the native species.
