## Supplementary material for "Complex genetic patterns and distribution limits mediated by native congeners of the worldwide invasive red-eared slider turtle": Table S1

### Sheet: Hoja1
Table S1. (a) Samples of Trachemys scripta elegans, T. venusta, T. catraspilla and T. taylori obtained from the field:traded samples from unknown origin obtained from FES-Iztacala. Sample ID, date, sampling locality are indicated.
	Sex, weight, measures of carapace lenght/width/height and plastron lenght/width. Samples amplified with microsatellites loci (SSR), mitochondrial cytochrome b (cyt b) and nuclear genomic intron 1 of the RNA fingerprint
	protein 35 (R35) genes, and single nucleotide polymorphisms (SNP) are highlighetd.
						Carapace	Carapace	Carapace	Plastron	Plastron	weight (g)		Amplified genes
	Species	Sample ID	Date	Locality	Sex	length (cm)	width (cm)	height (cm)	length (cm)	width (cm)		SSR	cyt b	R35	SNP
1	Trachemys scripta elegans	001-TSE	2014-01-31	CDMX	F	-	-	-	-	-	-	x	x
2	Trachemys scripta elegans	002-TSE	2014-01-31	CDMX	F	-	-	-	-	-	-	x	x	x	x
3	Trachemys scripta elegans	003-TSE	2014-01-31	CDMX	F	-	-	-	-	-	-	x	x
4	Trachemys scripta elegans	004-TSE	2014-01-31	CDMX	Y	-	-	-	-	-	-	x	x
5	Trachemys scripta elegans	005-TSE	2014-01-31	CDMX	F	-	-	-	-	-	-	x			x
6	Trachemys scripta elegans	006-TSE	2014-01-31	CDMX	J	-	-	-	-	-	-	x	x	x	x
7	Trachemys scripta elegans	007-TSE	2014-03-22	Boca del Río, Ver	M	15	11.6	-	12.7	-	460	x	x	x
8	Trachemys scripta elegans	008-TSE	2014-03-23	Boca del Río, Ver	F	21.2	15.7	-	18.6	-	1520	x			x
9	Trachemys scripta elegans	009-TSE	2014-03-23	Boca del Río, Ver	F	22.4	16.8	-	21.1	-	1930	x			x
10	Trachemys scripta elegans	010-TSE	2014-03-23	Boca del Río, Ver	M	16.5	12.4	-	14.5	-	630	x			x
11	Trachemys scripta elegans	011-TSE	2014-03-23	Boca del Río, Ver	M	12.6	9.7	-	11.2	-	300	x	x
12	Trachemys scripta elegans	012-TSE	2014-03-25	Tlacotalpan, Ver	F	19.8	14.2	-	18.4	-	1230	x	x		x
13	Trachemys scripta elegans	013-TSE	2014-03-26	Tlacotalpan, Ver	F	23.5	17.1	-	19.8	-	1520	x	x		x
14	Trachemys scripta elegans	014-TSE	2014-03-26	Tlacotalpan, Ver	F	20.1	16.1	-	18.7	-	1110	x	x	x	x
15	Trachemys scripta elegans	015-TSE	2014-03-26	Tlacotalpan, Ver	M	14.2	11	-	12.1	-	320	x
16	Trachemys scripta elegans	016-TSE	2014-09-05	Boca del Río, Ver	F	11.78	9.62	4.89	10.86	7.77	290	x
17	Trachemys scripta elegans	017-TSE	2014-09-05	Boca del Río, Ver	F	11.67	8.41	4.95	10.94	7.27	290	x	x
18	Trachemys scripta elegans	018-TSE	2014-09-05	Boca del Río, Ver	F	15.2	12	5.18	13.77	9.91	560	x
19	Trachemys scripta elegans	019-TSE	2014-09-05	Boca del Río, Ver	F	13.66	10.94	5.91	12.93	8.65	400	x
20	Trachemys scripta elegans	020-TSE	2014-09-05	Boca del Río, Ver	M	16.3	16.12	5.7	10.71	8.03	360	x
21	Trachemys scripta elegans	021-TSE	2014-09-05	Boca del Río, Ver	M	12.81	10.05	4.66	11.55	8.3	300	x
22	Trachemys scripta elegans	022-TSE	2014-09-05	Boca del Río, Ver	-	16.99	11.86	5.8	14.5	9.87	610	x
23	Trachemys scripta elegans	023-TSE	2014-09-05	Boca del Río, Ver	J	9.34	8.51	4.09	8.43	6.5	166	x	x	x	x
24	Trachemys scripta elegans	024-TSE	2014-09-09	Tlacotalpan, Ver	M	17.68	12.82	7.75	15.65	9.74	690	x
25	Trachemys scripta elegans	025-TSE	2014-09-09	Tlacotalpan, Ver	Y	5.13	4.9	2.33	4.71	3.98		x
26	Trachemys scripta elegans	026-TSE	2014-09-10	Chacaltianguis, Ver	M	11.28	9.21	4.59	10.18	7.3	240	x	x	x	x
27	Trachemys scripta elegans	027-TSE	2014-09-12	Texistepec, Ver	M	17.23	12.12	6.86	14.38	9.7	630	x	x	x	x
28	Trachemys scripta elegans	028-TSE	2014-09-12	Acayucan, Ver	M	18.84	14.66	7.85	14.33	10.37	970	x	x	x	x
29	Trachemys scripta elegans	029-TSE	2014-09-12	Acayucan, Ver	F	12.35	9.03	5.15	10.07	7.54	270	x			x
30	Trachemys scripta elegans	030-TSE	2014-09-12	Acayucan, Ver	F	26.31	22.31	-	17.81	12.32	1520	x			x
31	Trachemys scripta elegans	031-TSE	2014-09-12	Acayucan, Ver	F	21.01	15.61	-	13.67	16.08	1260	x			x
32	Trachemys scripta elegans	032-TSE	2014-09-12	Acayucan, Ver	F	21.49	26.94	-	27.3	17	2000	x			x
33	Trachemys scripta elegans	033-TSE	2014-09-12	Acayucan, Ver	-	-	-	-	-	-	-	x			x
34	Trachemys scripta elegans	034-TSE	2014-09-12	Acayucan, Ver	-	-	-	-	-	-	-	x	x	x	x
35	Trachemys scripta elegans	035-TSE	2014-09-12	Acayucan, Ver	-	-	-	-	-	-	-	x			x
36	Trachemys scripta elegans	036-TSE	2014-09-12	Acayucan, Ver	-	-	-	-	-	-	-	x			x
37	Trachemys scripta elegans	037-TSE	2014-09-14	Acayucan, Ver	-	-	-	-	-	-	-	x			x
38	Trachemys scripta elegans	038-TSE	2014-09-17	Coatzacoalcos, Ver	F	15.3	11.2	7	14.3	9.13	570	x			x
39	Trachemys scripta elegans	039-TSE	2014-09-17	Coatzacoalcos, Ver	F	19.8	15.93	9.6	19.3	11.41	-	x	x	x	x
40	Trachemys scripta elegans	040-TSE	2014-09-17	Coatzacoalcos, Ver	-	13.6	11.21	5.5	12.81	8.9	450	x	x	x	x
41	Trachemys scripta elegans	041-TSE	2014-09-17	Coatzacoalcos, Ver	-	9.08	7.94	3.68	8.46	6.22	120	x			x
42	Trachemys scripta elegans	042-TSE	2014-09-17	Coatzacoalcos, Ver	-	15.3	12.21	7.23	13.44	9.24	520	x			x
43	Trachemys scripta elegans	043-TSE	2014-09-17	Coatzacoalcos, Ver	-	19.02	14.62		18.11	11.5	1210	x			x
44	Trachemys scripta elegans	044-TSE	2014-09-17	Coatzacoalcos, Ver	F	16.31	11.2	6.9	14.6	9.1	610	x			x
45	Trachemys scripta elegans	046-TSE	2014-09-18	Villahermosa, Tab	F	19.3	13.7	7.8	16	11.11	930	x
46	Trachemys scripta elegans	047-TSE	2014-09-18	Villahermosa, Tab	F	20.6	14.9	9.3	12.4	12.6	1170	x			x
47	Trachemys scripta elegans	048-TSE	2014-09-18	Villahermosa, Tab	F	17.2	14.31	8.1	16.7	11.3	1040	x			x
48	Trachemys scripta elegans	049-TSE	2014-09-18	Villahermosa, Tab	F	16.7	12.9	7.6	15.3	10.5	660	x			x
49	Trachemys scripta elegans	050-TSE	2014-09-18	Villahermosa, Tab	F	17.33	12.7	7.4	13	10.12	790	x			x
50	Trachemys scripta elegans	051-TSE	2014-09-18	Villahermosa, Tab	M	14.9	12.2	6.9	13.6	9.4	620	x
51	Trachemys scripta elegans	052-TSE	2014-09-18	Villahermosa, Tab	M	14.1	10.5	6.8	12.6	8.21	410	x			x
52	Trachemys scripta elegans	053-TSE	2014-09-18	Villahermosa, Tab	M	14.7	11.11	6.54	14.33	8.51	450	x			x
53	Trachemys scripta elegans	054-TSE	2014-09-18	Villahermosa, Tab	M	12.81	10.53	5.9	11.61	8	410	x
54	Trachemys scripta elegans	055-TSE	2014-09-18	Villahermosa, Tab	M	15	10.82	7.1	13.9	8.81	510	x
55	Trachemys scripta elegans	056-TSE	2014-09-18	Villahermosa, Tab	J	-	-	-	-	-	-	x	x	x	x
56	Trachemys scripta elegans	057-TSE	2014-09-19	Villahermosa, Tab	F	17.9	12.9	8.4	17.3	10.6	950	x			x
57	Trachemys scripta elegans	058-TSE	2014-09-19	Villahermosa, Tab	F	22.8	20.1		20.7	14.8	2120	x			x
58	Trachemys scripta elegans	059-TSE	2014-09-19	Villahermosa, Tab	M	28	23.3	7.5	23.4	16	2790	x			x
59	Trachemys scripta elegans	060-TSE	2014-09-19	Villahermosa, Tab	F	21.2	14.9	9.8	17.7	12.2	1520	x			x
60	Trachemys scripta elegans	061-TSE	2014-09-19	Villahermosa, Tab	J	13.8	10.9	6	12.6	8.1	360	x	x		x
61	Trachemys scripta elegans	062-TSE	2014-09-19	Villahermosa, Tab	J	15.5	12.4	7.1	14.3	9.8	640	x			x
62	Trachemys scripta elegans	063-TSE	2014-09-19	Villahermosa, Tab	M	14.6	11	6.2	12.4	8.5	440	x
63	Trachemys scripta elegans	064-TSE	2014-09-19	Villahermosa, Tab	F	19	12.9	8.4	16.2	10.2	990	x
64	Trachemys scripta elegans	065-TSE	2014-09-19	Villahermosa, Tab	M	13.2	11	6.3	12.6	8.9	450	x	x	x	x
65	Trachemys scripta elegans	066-TSE	2015-09-06	CDMX	-	-	-	-	-	-	-	x			x
66	Trachemys scripta elegans	067-TSE	2015-09-06	CDMX	-	-	-	-	-	-	-	x
67	Trachemys scripta elegans	068-TSE	2015-09-06	CDMX	-	-	-	-	-	-	-	x
68	Trachemys scripta elegans	069-TSE	2015-09-10	Xalapa, Ver	F	15	13	6	14	10.3	300	x			x
69	Trachemys scripta elegans	070-TSE	2015-09-10	Xalapa, Ver	F	18.7	14.6	6.4	18	12.3	900	x			x
70	Trachemys scripta elegans	071-TSE	2015-09-10	Xalapa, Ver	F	16.4	13.1	5.7	17	10.5	700	x	x	x	x
71	Trachemys scripta elegans	072-TSE	2015-09-10	Xalapa, Ver	F	14.5	10.9	5.1	13.4	8.4	500	x	x	x	x
72	Trachemys scripta elegans	073-TSE	2015-09-10	Xalapa, Ver	F	16.7	13.4	5.4	14.9	11.5	700	x			x
73	Trachemys scripta elegans	074-TSE	2015-09-10	Xalapa, Ver	M	14	11.1	5	12.9	9.6	500	x			x
74	Trachemys scripta elegans	075-TSE	2015-09-10	Xalapa, Ver	F	16.6	14.4	5.7	15.7	11.4	400	x			x
75	Trachemys scripta elegans	076-TSE	2015-09-10	Xalapa, Ver	M	10.8	9	4.4	10	7.3	200	x			x
76	Trachemys scripta elegans	077-TSE	2015-09-10	Xalapa, Ver	J	11.5	10	4	11	8.2	300	x			x
77	Trachemys scripta elegans	078-TSE	2015-09-10	Xalapa, Ver	M	15	11.6	5.3	13.8	9.5	600	x			x
78	Trachemys scripta elegans	079-TSE	2015-09-10	Xalapa, Ver	F	11	10.5	4.2	12.2	9.1	300	x			x
79	Trachemys scripta elegans	080-TSE	2015-09-10	Xalapa, Ver	M	13	17.2	6.5	16.5	10.1	800	x			x
80	Trachemys scripta elegans	081-TSE	2015-08-26	Cozumel, Q.Roo	M	12.63	9.84	5.69	11.63	7.89	200	x
81	Trachemys scripta elegans	082-TSE	2015-08-26	Cozumel, Q.Roo	F	17	11	6	15.5	10	600	x
82	Trachemys scripta elegans	083-TSE	2015-08-26	Cozumel, Q.Roo	M	9.91	7.86	3.84	8.81	6.21	70	x			x
83	Trachemys scripta elegans	084-TSE	2015-08-26	Cozumel, Q.Roo	J	12.45	9.75	4.6	12.14	7.76	100	x
84	Trachemys scripta elegans	085-TSE	2015-08-26	Cozumel, Q.Roo	J	11.36	8.65	4.32	9.99	7.14	80	x
85	Trachemys scripta elegans	086-TSE	2015-08-26	Cozumel, Q.Roo	F	21	15.5	7.7	28.3	12.3	1700	x
86	Trachemys scripta elegans	087-TSE	2015-08-26	Cozumel, Q.Roo	M	15.3	13.14	6.17	14.37	10.11	400	x			x
87	Trachemys scripta elegans	088-TSE	2015-08-26	Cozumel, Q.Roo	M	13.37	9.85	5.29	11.43	6.89	120	x			x
88	Trachemys scripta elegans	089-TSE	2015-08-26	Cozumel, Q.Roo	M	14.23	10.86	5.29	12.82	8.56	300	x
89	Trachemys scripta elegans	090-TSE	2015-08-26	Cozumel, Q.Roo	F	19	14	7.3	17	11.2	900	x
90	Trachemys scripta elegans	091-TSE	2015-08-26	Cozumel, Q.Roo	F	19.7	14.5	7	17.2	12.13	800	x
91	Trachemys scripta elegans	092-TSE	2015-08-26	Cozumel, Q.Roo	F	18.9	15	6.5	18	12.2	700	x	x		x
92	Trachemys scripta elegans	093-TSE	2015-08-26	Cozumel, Q.Roo	J	12.06	9.88	5	11.4	7.69	100	x
93	Trachemys scripta elegans	094-TSE	2015-08-26	Cozumel, Q.Roo	J	8.89	7.8	3.98	7.96	5.89		x			x
94	Trachemys scripta elegans	095-TSE	2015-08-26	Cozumel, Q.Roo	M	11.54	9.56	4.914	10.27	6.83	200	x			x
95	Trachemys scripta elegans	096-TSE	2015-08-26	Cozumel, Q.Roo	M	16.5	12.5	5.6	15	10.8	700	x
96	Trachemys scripta elegans	097-TSE	2015-08-26	Cozumel, Q.Roo	M	11.47	9.24	4.33	10.32	7.19	100	x	x		x
97	Trachemys scripta elegans	098-TSE	2015-08-26	Cozumel, Q.Roo	F	16.5	13.5	6.1	15.6	10.2	700	x
98	Trachemys scripta elegans	099-TSE	2015-08-26	Cozumel, Q.Roo	F	18.5	14	6	16	10.8	900	x
99	Trachemys scripta elegans	100-TSE	2015-08-26	Cozumel, Q.Roo	M	13.08	10.9	5.62	11.98	9.74	200	x
100	Trachemys scripta elegans	101-TSE	2015-08-26	Cozumel, Q.Roo	M	10.71	7.73	4.21	9.05	6.1		x
101	Trachemys scripta elegans	102-TSE	2015-08-26	Cozumel, Q.Roo	M	12.99	9.73	5.07	11.29	7.09	200	x
102	Trachemys scripta elegans	103-TSE	2015-08-26	Cozumel, Q.Roo	F	20.3	13.6	7	18.6	12	1200	x
103	Trachemys scripta elegans	104-TSE	2015-08-26	Cozumel, Q.Roo	F	23.5	18	7.5	21.5	13.8	1600	x			x
104	Trachemys scripta elegans	105-TSE	2015-08-31	Cozumel, Q.Roo	M	9	7.2	3.5	7.5	5.6	100	x
105	Trachemys scripta elegans	106-TSE	2015-08-31	Cozumel, Q.Roo	M	13.6	10.5	5	12.5	9.3	400	x			x
106	Trachemys scripta elegans	107-TSE	2015-08-31	Cozumel, Q.Roo	F	12.5	10.5	4.2	11.9	7.8	30	x	x	x	x
107	Trachemys scripta elegans	108-TSE	2015-08-31	Cozumel, Q.Roo	M	12	8.8	4	9.8	7.1	200	x			x
108	Trachemys scripta elegans	109-TSE	2015-08-31	Cozumel, Q.Roo	M	13.6	9.3	4.5	12.2	7.8	390	x			x
1	Trachemys scripta elegans	110-TSE	1994-03-01	unknown origin	F	22	18	9.5	20	13.2	4200	x			x
2	Trachemys scripta elegans	111-TSE	1995-02-02	unknown origin	F	22.4	18	9	21.5	13.5	3400	x			x
3	Trachemys scripta elegans	112-TSE	1995-02-03	unknown origin	F	18.2	14	6.3	15.5	10.5	2400	x			x
4	Trachemys scripta elegans	113-TSE	1995-02-24	unknown origin	F	21	17	7.5	18.7	13.6	3600	x			x
5	Trachemys scripta elegans	114-TSE	1995-02-24	unknown origin	M	13.1	11.6	4.3	12.3	8.2	400	x			x
6	Trachemys scripta elegans	115-TSE	1996-06-10	unknown origin	M	13	10.8	4.6	12.2	8.4	800	x			x
7	Trachemys scripta elegans	116-TSE	1996-08-26	unknown origin	F	17	14	6.4	16.2	10.3	1800	x
8	Trachemys scripta elegans	117-TSE	1998-08-25	unknown origin	F	19.5	15	6.5	18.6	11.8	2600	x			x
9	Trachemys scripta elegans	118-TSE	-	unknown origin	F	19.5	15	7	15.5	11.3	2800	x
10	Trachemys scripta elegans	119-TSE	2000-11-07	unknown origin	F	21	17	8	20	12.8	3400	x
11	Trachemys scripta elegans	120-TSE	2003-06-04	unknown origin	F	15.6	12.6	5	14.4	9.5	1200	x			x
12	Trachemys scripta elegans	121-TSE	2003-06-06	unknown origin	-	-	-	-	-	-	-	x
13	Trachemys scripta elegans	122-TSE	1995-08-10	unknown origin	F	19.3	14.5	7	15.8	10.8	2000	x			x
14	Trachemys scripta elegans	123-TSE	1993-12-15	unknown origin	M	17.1	14	6.2	15	9.4	1400	x
15	Trachemys scripta elegans	124-TSE	1996-02-27	unknown origin	F	21	15.8	8.8	19	12.5	3000	x
16	Trachemys scripta elegans	125-TSE	1996-06-28	unknown origin	F	19.2	15.2	8	17.7	11.7	2400	x			x
17	Trachemys scripta elegans	126-TSE	2003-03-20	unknown origin	F	16.1	12.8	6.5	15.2	9.8	1600	x			x
18	Trachemys scripta elegans	127-TSE	2003-03-20	unknown origin	F	16	12.2	6.5	15.6	10	1400	x	x		x
1	Trachemys venusta	001-TV	2014-03-22	Boca del Río, Ver	F	-	-	-	-	-	-	x			x
2	Trachemys venusta	002-TV	2014-03-22	Boca del Río, Ver	F	-	-	-	-	-	-	x			x
3	Trachemys venusta	003-TV	2014-03-22	Boca del Río, Ver	M	-	-	-	-	-	-	x
4	Trachemys venusta	004-TV	2014-03-22	Boca del Río, Ver	F	-	-	-	-	-	-	x		x	x
5	Trachemys venusta	005-TV	2014-03-22	Boca del Río, Ver	F	15.7	12.2	-	14	-	590	x			x
6	Trachemys venusta	006-TV	2014-03-23	Boca del Río, Ver	F	11.5	9	-	10.8	-	230	x
7	Trachemys venusta	007-TV	2014-03-23	Boca del Río, Ver	M	9.8	8.1	-	8.8	-	150	x			x
8	Trachemys venusta	008-TV	2014-03-23	Boca del Río, Ver	F	10.3	7.9	-	8.6	-	150	x
9	Trachemys venusta	009-TV	2014-03-23	Boca del Río, Ver	F	10.4	8.3	-	9	-	150	x
10	Trachemys venusta	010-TV	2014-03-25	Tlacotalpan, Ver	F	18.4	13.6	-	16.9	-	750	x			x
11	Trachemys venusta	011-TV	2014-03-25	Tlacotalpan, Ver	F	19.1	13.7	-	17.9	-	930	x			x
12	Trachemys venusta	012-TV	2014-03-26	Tlacotalpan, Ver	F	18.3	9.5	-	15	-	610	x		x	x
13	Trachemys venusta	013-TV	2014-03-26	Tlacotalpan, Ver	F	15.5	11.2	-	14	-	520	x		x
14	Trachemys venusta	014-TV	2014-03-26	Tlacotalpan, Ver	M	14.7	10.3	-	12.6	-	390	x
15	Trachemys venusta	015-TV	2014-03-26	Tlacotalpan, Ver	M	14.9	10.9	-	13.2	-	430	x			x
16	Trachemys venusta	016-TV	2014-03-26	Tlacotalpan, Ver	F	15.8	11.4	-	12.9	-	430	x			x
17	Trachemys venusta	017-TV	2014-03-26	Tlacotalpan, Ver	F	19	15.5	-	19.8	-	1350	x			x
18	Trachemys venusta	018-TV	2014-03-26	Tlacotalpan, Ver	F	23.5	17.5	-	21.8	-	1740	x			x
19	Trachemys venusta	019-TV	2014-03-26	Tlacotalpan, Ver	F	20.6	14.7	-	18.6	-	1080	x			x
20	Trachemys venusta	020-TV	2014-03-27	Catemaco, Ver	F	27.9	20.8	-	24.8	-	3000	x	x		x
21	Trachemys venusta	021-TV	2014-03-27	Catemaco, Ver	F	29.8	20.3	-	24.5	-	3210	x			x
22	Trachemys venusta	022-TV	2014-03-27	Catemaco, Ver	J	31.6	21.6	-	27.3	-	2890	x			x
23	Trachemys venusta	023-TV	2014-03-27	Catemaco, Ver	M	14.3	11.2	-	13.4	-	420	x			x
24	Trachemys venusta	024-TV	2014-09-05	Boca del Río, Ver	F	16.86	11.56	6.7	14.36	9.74	560	x	x	x	x
25	Trachemys venusta	025-TV	2014-09-05	Boca del Río, Ver	J	8.68	6.96	3.35	7.36	5.7	70	x			x
26	Trachemys venusta	026-TV	2014-09-05	Boca del Río, Ver	J	9.02	7.99	4.01	9.26	6.32	160	x			x
27	Trachemys venusta	027-TV	2014-09-07	Tlacotalpan, Ver	F	19.9	13.03	7.86	17	10.87	790	x			x
28	Trachemys venusta	028-TV	2014-09-07	Tlacotalpan, Ver	F	19.18	12.69	7.69	17.44	10.51	790	x			x
29	Trachemys venusta	029-TV	2014-09-07	Tlacotalpan, Ver	M	19.24	11.79	7.04	15.77	10.11	630	x			x
30	Trachemys venusta	030-TV	2014-09-08	Tlacotalpan, Ver	F	22.57	14.35	9.43	20.63	12.06	1300	x
31	Trachemys venusta	031-TV	2014-09-08	Tlacotalpan, Ver	F	20.79	13.48	8.73	18.48	11.08	1040	x			x
32	Trachemys venusta	032-TV	2014-09-08	Tlacotalpan, Ver	F	14.51	10.18	6.11	13.26	8.07	410	x	x	x	x
33	Trachemys venusta	033-TV	2014-09-08	Tlacotalpan, Ver	M	140.37	9.94	6.13	12.61	8.35	370	x
34	Trachemys venusta	034-TV	2014-09-08	Tlacotalpan, Ver	F	13.58	9.58	5.5	12.17	77.73	330	x
35	Trachemys venusta	035-TV	2014-09-12	Texistepec, Ver	M	12.16	8.8	4.95	10.32	7.03	250	x			x
36	Trachemys venusta	036-TV	2014-09-12	Texistepec, Ver	-	-	-	-	-	-	-	x	x		x
37	Trachemys venusta	037-TV	2014-09-12	Texistepec, Ver	-	-	-	-	-	-	-	x			x
38	Trachemys venusta	038-TV	2014-09-12	Texistepec, Ver	-	-	-	-	-	-	-	x			x
39	Trachemys venusta	039-TV	2014-09-12	Texistepec, Ver	-	-	-	-	-	-	-	x			x
40	Trachemys venusta	040-TV	2014-09-12	Texistepec, Ver	-	-	-	-	-	-	-	x
41	Trachemys venusta	041-TV	2014-09-13	Acayucan, Ver	J	-	-	-	-	-	-	x	x		x
42	Trachemys venusta	042-TV	2014-09-13	Acayucan, Ver	F	25.09	17.84	9.07	21.6	13.64	1810	x			x
43	Trachemys venusta	043-TV	2014-09-13	Texistepec, Ver	M	15.44	11	6.03	13.65	9	380	x			x
44	Trachemys venusta	044-TV	2014-09-13	Texistepec, Ver	M	15.5	10.74	5.76	12.83	8.32	310	x	x		x
45	Trachemys venusta	045-TV	2014-09-13	Texistepec, Ver	F	14.7	10.91	5.68	11.81	8.76	310	x			x
46	Trachemys venusta	045b-TV	2014-09-17	Coatzacoalcos, Ver	M	16	11.41	6.9	14.29	9.27	610	x
47	Trachemys venusta	046-TV	2014-09-13	Texistepec, Ver	F	15.84	11.5	6.92	12.12	9.59	540	x
48	Trachemys venusta	047-TV	2014-09-17	Coatzacoalcos, Ver	F	11.41	9.43	4.8	10.03	7.22	230	x			x
49	Trachemys venusta	048-TV	2014-09-17	Coatzacoalcos, Ver	J	10.53	8.1	4.3	9.4	6.2	160	x	x		x
50	Trachemys venusta	049-TV	2014-09-18	Villahermosa, Tab	J							x			x
51	Trachemys venusta	050-TV	2014-09-19	Villahermosa, Tab	F	23.8	20.5	8.2	21	15.4	1860				x
52	Trachemys venusta	051-TV	2015-09-10	Xalapa, Ver	M	26	18.8	11.5	26	15.6	3600	x	x	x	x
53	Trachemys venusta	052-TV	2015-09-10	Xalapa, Ver	M	16.1	11.9	5.5	14.5	9.8	500	x			x
54	Trachemys venusta	053-TV	2015-09-10	Xalapa, Ver	M	19	13.8	6.6	17.1	10.4	1100	x			x
55	Trachemys venusta	054-TV	2015-09-10	Xalapa, Ver	F	25	19	8.6	22.4	15	2500	x	x		x
56	Trachemys venusta	055-TV	2015-09-10	Xalapa, Ver	M	18	13.5	5.5	15.2	11	800	x			x
57	Trachemys venusta	056-TV	2015-09-10	Xalapa, Ver	F	26.5	19.5	9	24	16.3	3000	x		x	x
58	Trachemys venusta	057-TV	2015-08-26	Cozumel, Q.Roo	F	21.5	16.5	7.7	19.8	12.6	1300	x			x
59	Trachemys venusta	058-TV	2015-08-26	Cozumel, Q.Roo	M	18	13.5	5.5	15.2	10.2	700	x	x	x	x
60	Trachemys venusta	059-TV	2015-08-26	Cozumel, Q.Roo	F	21	13	7.3	18.6	11.6	700	x	x	x	x
61	Trachemys venusta	060-TV	2015-08-31	Cozumel, Q.Roo	M	17	12.5	10.9	16.5	6.2	800	x			x
62	Trachemys venusta	061-TV	2015-08-31	Cozumel, Q.Roo	M	15.2	10	4.9	12.4	8.6	400	x			x
19	Trachemys venusta	064-TV	1994-10-04	unknown origin	-	-	-	-	-	-	-				x
20	Trachemys venusta	065-TV	2003-06-01	unknown origin	-	-	-	-	-	-	-				x
21	Trachemys venusta	067-TV	1998-01-25	unknown origin	F	25	18	10	22.4	14	4200	x			x
22	Trachemys venusta	068-TV	-	unknown origin	F	24	19.8	9.9	22.6	17.1	2550				x
1	Trachemys cataspila	001-TC	2014-10-30	Tampico, Tam	F	37.5	27	14	31	19	8000	x		x	x
2	Trachemys cataspila	002-TC	2014-10-30	Tampico, Tam	J	7.2	7.2	2.5	5.8	4.6		x		x	x
3	Trachemys cataspila	003-TC	2014-10-30	Tampico, Tam	M	34	23	10	25	15	6000	x			x
4	Trachemys cataspila	004-TC	2014-10-30	Tampico, Tam	F	25.3	17.5	9	20.5	13	4000	x	x		x
5	Trachemys cataspila	005-TC	2014-10-30	Tampico, Tam	F	36.5	25	15	30.5	17.5	9000	x	x		x
6	Trachemys cataspila	006-TC	2014-10-31	Tampico, Tam	F	34	31	12	27	17.8	5000	x	x	x	x
7	Trachemys cataspila	007-TC	2014-10-31	Tampico, Tam	F	34.5	31	17	27.5	17.5	5000	x	x		x
8	Trachemys cataspila	008-TC	2014-10-31	Tampico, Tam	M	36	31	16	26.5	16.7	6000	x	x	x	x
9	Trachemys cataspila	009-TC	2014-10-31	Tampico, Tam	M	39	36	18	31.5	20	8500	x	x	x	x
10	Trachemys cataspila	010-TC	2014-10-31	Tampico, Tam	M	31.5	26.5	11	23.5	15	3000	x			x
11	Trachemys cataspila	011-TC	2014-10-31	Tampico, Tam	F	36	32	16	29	20	5000	x	x		x
12	Trachemys cataspila	012-TC	2014-10-31	Tampico, Tam	J	8.8	8.8	3.5	7.2	5.8		x	x	x	x
1	Trachemys taylori	001-TT	2015-05-26	Cuatrociénegas, Coah	F	17.5	16	6.33	14.8	9.6	600	x	x	x	x
2	Trachemys taylori	002-TT	2015-05-26	Cuatrociénegas, Coah	M	16.9	15	7	14	9		x	x	x	x
3	Trachemys taylori	003-TT	2015-05-28	Cuatrociénegas, Coah	F	20.3	18	7.044	16.3	10.8	800	x	x		x
4	Trachemys taylori	004-TT	2015-05-29	Cuatrociénegas, Coah	J	11.62	8.51	5.076	9.82	6.67		x
5	Trachemys taylori	005-TT	2015-05-30	Cuatrociénegas, Coah	M	19.5	16	6.084	16	10	600	x	x	x
6	Trachemys taylori	006-TT	2015-05-30	Cuatrociénegas, Coah	J	16	14	5.952	13	10	500	x		x	x
7	Trachemys taylori	007-TT	2015-06-09	Cuatrociénegas, Coah	M	22.5	19.5	6.862	18.4	10	1100	x	x	x	x
8	Trachemys taylori	008-TT	2015-06-15	Cuatrociénegas, Coah	M	24.4	21	6.5	18.5	7.5	970	x		x	x
9	Trachemys taylori	009-TT	2015-06-17	Cuatrociénegas, Coah	J	13.5	11.4	4.315	11	5	240	x	x	x	x
10	Trachemys taylori	010-TT	2015-06-17	Cuatrociénegas, Coah	-	-	-	-	-	-		x	x	x	x
11	Trachemys taylori	011-TT	2016-03-14	Cuatrociénegas, Coah	-	-	-	-	-	-	870	x	x	x	x
12	Trachemys taylori	012-TT	2015-05-29	Cuatrociénegas, Coah	-	-	-	-	-	-		x
1	unclassified on the field	TX01=TC	2014-09-05	Boca del Río, Ver	M	13.95	10.08	5.48	12.39	8.22	430	x			x
2	unclassified on the field	TX02=TSE	2014-09-06	Boca del Río, Ver	F	16.57	12.96	6.02	15.07	9.94	620	x	x		x
3	unclassified on the field	TX03=TV	2014-09-06	Boca del Río, Ver	F	20.78	14.87	7.3	19.79	12.05	1040	x			x
4	unclassified on the field	TX04=TV	2014-09-17	Coatzacoalcos, Ver	M	14.11	10.52	5.6	12.83	8.11	420	x			x
5	unclassified on the field	TX05=TSE	2014-09-17	Coatzacoalcos, Ver	M	13.62	11.1	5.3	12.8	8.3	420	x	x		x
23	Trachemys sp	TO01=TV	-	unknown origin	F	19	16.5	7.5	17.5	11.4	2400		x	x
(b) Samples of Trachemys scripta elegans obtained from museum collections, with museum number. AMNH: American Museum of Natural History;
	FMNH: Field Museum of Natural History; SNMNH: Smithsonian National Museum of Natural History.
								Catalog	Amplified gene
	Species	Sample ID	Date	Locality	Sampling locality		Museum	number	SSR
1	Trachemys scripta elegans	AM-01	1962-05-11	Lusiana, USA	Lusiana, USA		AMNH	157826	x
2	Trachemys scripta elegans	AM-03	1988-11-26	Hidalgo, Texas, USA	Hidalgo, Texas, USA		AMNH	172726	x
3	Trachemys scripta elegans	AM-04	1978-02-27	Kenedy, Texas, USA	Kenedy, Texas, USA		AMNH	172668	x
4	Trachemys scripta elegans	AM-06	1988-09-20	Nueces, Texas, USA	Nueces, Texas, USA		AMNH	172733	x
5	Trachemys scripta elegans	AM-08	1980-09-13	Gonzales, Texas, USA	Gonzales, Texas, USA		AMNH	172655	x
6	Trachemys scripta elegans	AM-09	1985-10-13	Tyler, Texas, USA	Tyler, Texas, USA		AMNH	172734	x
7	Trachemys scripta elegans	AM-10	1988-07-18	Suffolk, New York, USA	Suffolk, New York, USA		AMNH	134546	x
8	Trachemys scripta elegans	AM-11	14 Dec 1975	Shelby, Alabama, USA	Shelby, Alabama, USA		AMNH	114547	x
9	Trachemys scripta elegans	AM-12	1976-06-07	Jefferson, Alabama,USA	Jefferson, Alabama,USA		AMNH	117738	x
10	Trachemys scripta elegans	AM-13	1988-07-18	Suffolk, New York, USA	Suffolk, New York, USA		AMNH	134545	x
11	Trachemys scripta elegans	AM-14	1963-07-11	Tamaulipas, Mex	Tamaulipas, Mex		AMNH	157895	x
12	Trachemys scripta elegans	AM-16	1975-06-03	Terrebonne, Luisiana, USA	Terrebonne, Luisiana, USA		AMNH	157892	x
13	Trachemys scripta elegans	AM-17	1963-07-11	Tamaulipas, Mex	Tamaulipas, Mex		AMNH	157894	x
14	Trachemys scripta elegans	AM-18	29 Apr 1989	Holmes, Mississippi, USA	Holmes, Mississippi, USA		AMNH	157897	x
15	Trachemys scripta elegans	AM-19	17 Apr 1983	Terrebonne, Luisiana, USA	Terrebonne, Luisiana, USA		AMNH	157893	x
16	Trachemys scripta elegans	AM-20	1988-07-18	Suffolk, New York, USA	Suffolk, New York, USA		AMNH	134547	x
17	Trachemys scripta elegans	AM-24	Apr 1990	Nassau, New York, USA	Nassau, New York, USA		AMNH	136216	x
18	Trachemys scripta elegans	AM-25	Apr 1990	Nassau, New York, USA	Nassau, New York, USA		AMNH	136217	x
19	Trachemys scripta elegans	FM-01	06 Apr 1938	Coahuila, Mex	Coahuila, Mex		FMNH	28843	x
20	Trachemys scripta elegans	FM-02	06 Apr 1938	Coahuila, Mex	Coahuila, Mex		FMNH	28844	x
21	Trachemys scripta elegans	FM-09	26 Aug 1938	Coahuila, Mex	Coahuila, Mex		FMNH	55630	x
22	Trachemys scripta elegans	FM-11	26 Aug 1938	Coahuila, Mex	Coahuila, Mex		FMNH	55632	x
23	Trachemys scripta elegans	FM-18	26 Aug 1938	Coahuila, Mex	Coahuila, Mex		FMNH	55639	x
24	Trachemys scripta elegans	FM-21	26 Aug 1938	Coahuila, Mex	Coahuila, Mex		FMNH	55642	x
25	Trachemys scripta elegans	FM-22	26 Aug 1938	Coahuila, Mex	Coahuila, Mex		FMNH	55643	x
26	Trachemys scripta elegans	FM-24	1963-07-14	Mississippi, USA	Mississippi, USA		FMNH	194228	x
27	Trachemys scripta elegans	FM-25	1964-03-30	Mississippi, USA	Mississippi, USA		FMNH	194277	x
28	Trachemys scripta elegans	SI-01	1915-03-24	North Carolina, USA	North Carolina, USA		SNMNH	60892	x
29	Trachemys scripta elegans	SI-02	1915-07-06	North Carolina, USA	North Carolina, USA		SNMNH	60893	x
30	Trachemys scripta elegans	SI-03	1982-07-12	Florida, USA	Florida, USA		SNMNH	249559	x
31	Trachemys scripta elegans	SI-04	1982-07-13	Florida, USA	Florida, USA		SNMNH	249560	x
32	Trachemys scripta elegans	SI-05	1982-07-14	Florida, USA	Florida, USA		SNMNH	249561	x
33	Trachemys scripta elegans	SI-06	1982-07-29	Florida, USA	Florida, USA		SNMNH	249562	x
34	Trachemys scripta elegans	SI-07	1982-07-13	Florida, USA	Florida, USA		SNMNH	249646	x
35	Trachemys scripta elegans	SI-12	1982-07-30	Florida, USA	Florida, USA		SNMNH	249651	x
36	Trachemys scripta elegans	SI-15	1980-06-10	Virginia, USA	Virginia, USA		SNMNH	324272	x
37	Trachemys scripta elegans	SI-16	1987-04-09	Virginia, USA	Virginia, USA		SNMNH	518289	x
38	Trachemys scripta elegans	SI-17	1987-04-09	Virginia, USA	Virginia, USA		SNMNH	518290	x
39	Trachemys scripta elegans	SI-18	1987-04-15	Virginia, USA	Virginia, USA		SNMNH	518291	x
